# Rhizosphere Bacteria and Fungi are Differentially Structured by Host Plants, Soil Mineralogy and Ectomycorrhizal Communities in the Alaskan Tundra

**DOI:** 10.1101/2025.01.29.635592

**Authors:** Sean Robert Schaefer, Fernando Montaño-López, Hannah Holland-Moritz, Caitlin Hicks Pries, Jessica Gilman Ernakovich

## Abstract

The rhizosphere contains a diverse group of bacteria and fungi living near plant roots whose composition and function are key drivers of ecosystem and biogeochemical processes. Despite rich literature on rhizosphere communities, surprisingly few studies have examined the drivers of rhizosphere community structures in natural settings. We collected 513 root samples from 141 individual plants representing six plant species and three mycorrhizal association types across four glacial drifts in the North Slope of Alaska. Glacial drifts ranged from 11,000 to 4.5 million years since deglaciation representing a gradient in glacial history and mineralogical weathering. We found that glacial history, a strong proxy for soil mineralogy, explained most of the captured variation in rhizosphere bacterial communities (13.3%) and ectomycorrhizal fungal communities (10.2%) while interactions between glacial history and host plants explained the most variation in fungal rhizosphere communities (11.6%). We analyzed ectomycorrhizal fungal communities from the shrub *Betula nana* across spatial scales and sites and found a large correlation between ectomycorrhizal and rhizosphere communities, and that ectomycorrhizal composition was most similar among root fragments belonging to the same plant, followed by plants at the same site, and were most dissimilar for plants at different sites.
