## Supplementary material for "Rhizosphere Bacteria and Fungi are Differentially Structured by Host Plants, Soil Mineralogy and Ectomycorrhizal Communities in the Alaskan Tundra": Relative Abundance Dataset

### Sheet: Top_bacteria_family
Tax_rank	Tax_ID	Abundance	Kingdom	Phylum	Class	Order	Family
1	ASV_13	0.0725101	Bacteria	Acidobacteriota	Acidobacteriae	Acidobacteriales	Acidobacteriaceae(Subgroup1)
2	ASV_1	0.0689779	Bacteria	Proteobacteria	Alphaproteobacteria	Rhizobiales	Xanthobacteraceae
3	ASV_40	0.0511094	Bacteria	Proteobacteria	Alphaproteobacteria	Acetobacterales	Acetobacteraceae
4	ASV_18	0.0479884	Bacteria	Planctomycetota	Planctomycetes	Isosphaerales	Isosphaeraceae
5	ASV_7	0.0471756	Bacteria	Bacteroidota	Bacteroidota	Chitinophagales	Chitinophagales
6	ASV_9	0.042439	Bacteria	Proteobacteria	Alphaproteobacteria	Rhizobiales	Beijerinckiaceae
7	ASV_2	0.0364726	Bacteria	Proteobacteria	Gammaproteobacteria	Burkholderiales	Burkholderiaceae
8	ASV_284	0.0269013	Bacteria	Planctomycetota	Planctomycetes	Gemmatales	Gemmataceae
9	ASV_73	0.022107	Bacteria	Actinobacteriota	Thermoleophilia	Solirubrobacterales	Solirubrobacteraceae
10	ASV_29	0.0220713	Bacteria	Actinobacteriota	Actinobacteria	Corynebacteriales	Mycobacteriaceae

### Sheet: Top_fungi_genus_family
Genus
Rank	Taxa_ID	Abundance	Phylum	Class	Order	Family	Genus	Probable_function
1	ASV_1	0.0692024	Mortierellomycota	Mortierellomycetes	Mortierellales	Mortierellaceae	Mortierella	Saprotroph
2	ASV_68	0.0384206	Basidiomycota	Agaricomycetes	Sebacinales	Serendipitaceae	Serendipita	Root_endophyte
3	ASV_12	0.0383207	Ascomycota	Leotiomycetes	Helotiales	Leotiaceae	Pezoloma	Unknown
4	ASV_23	0.0315459	Basidiomycota	Agaricomycetes	Agaricales	Cortinariaceae	Cortinarius	Ectomycorrhizae
5	ASV_24	0.0304657	Basidiomycota	Agaricomycetes	Agaricales	Tricholomataceae	Mycena	Saprotroph
6	ASV_33	0.0278952	Basidiomycota	Agaricomycetes	Thelephorales	Thelephoraceae	Tomentella	Ectomycorrhizae
7	ASV_7	0.027802	Ascomycota	Leotiomycetes	Helotiales	Hyaloscyphaceae	Lachnellula	Unknown
8	ASV_8	0.0261401	Ascomycota	Leotiomycetes	Helotiales	Helotiaceae	Meliniomyces	Saprotroph
9	ASV_11	0.0200991	Ascomycota	Eurotiomycetes	Eurotiales	Aspergillaceae	Penicillium	Saprotroph
10	ASV_16	0.0182556	Basidiomycota	Agaricomycetes	Agaricales	Clavariaceae	Clavaria	Saprotroph
Family
Tax_rank	Tax_ID	Abundance	Phylum	Class	Order	Family
1	ASV_7	0.0997654	Ascomycota	Leotiomycetes	Helotiales	Hyaloscyphaceae
2	ASV_4	0.0700907	Ascomycota	Eurotiomycetes	Chaetothyriales	Herpotrichiellaceae
3	ASV_1	0.0694128	Mortierellomycota	Mortierellomycetes	Mortierellales	Mortierellaceae
4	ASV_63	0.0603997	Basidiomycota	Agaricomycetes	Sebacinales	Serendipitaceae
5	ASV_8	0.0447512	Ascomycota	Leotiomycetes	Helotiales	Helotiaceae
6	ASV_15	0.0428539	Basidiomycota	Agaricomycetes	Thelephorales	Thelephoraceae
7	ASV_12	0.0417174	Ascomycota	Leotiomycetes	Helotiales	Leotiaceae
8	ASV_24	0.0341522	Basidiomycota	Agaricomycetes	Agaricales	Tricholomataceae
9	ASV_23	0.0316423	Basidiomycota	Agaricomycetes	Agaricales	Cortinariaceae
10	ASV_16	0.026248	Basidiomycota	Agaricomycetes	Agaricales	Clavariaceae

### Sheet: Bac_by_host_plant (family)
Host.plant	Taxa_rank	Taxa_ID	Abundance	Phylum	Phylum	Class	Order	Family
Betula.nana	1	ASV_13	0.0917343	Bacteria	Acidobacteriota	Acidobacteriae	Acidobacteriales	Acidobacteriaceae(Subgroup1)
Betula.nana	2	ASV_1	0.072631	Bacteria	Proteobacteria	Alphaproteobacteria	Rhizobiales	Xanthobacteraceae
Betula.nana	3	ASV_40	0.0585037	Bacteria	Proteobacteria	Alphaproteobacteria	Acetobacterales	Acetobacteraceae
Betula.nana	4	ASV_18	0.0513659	Bacteria	Planctomycetota	Planctomycetes	Isosphaerales	Isosphaeraceae
Betula.nana	5	ASV_9	0.0443524	Bacteria	Proteobacteria	Alphaproteobacteria	Rhizobiales	Beijerinckiaceae
Betula.nana	6	ASV_7	0.0429305	Bacteria	Bacteroidota	Bacteroidia	Chitinophagales	Chitinophagaceae
Betula.nana	7	ASV_2	0.0419429	Bacteria	Proteobacteria	Gammaproteobacteria	Burkholderiales	Burkholderiaceae
Betula.nana	8	ASV_284	0.0288394	Bacteria	Planctomycetota	Planctomycetes	Gemmatales	Gemmataceae
Betula.nana	9	ASV_29	0.0269696	Bacteria	Actinobacteriota	Actinobacteria	Corynebacteriales	Mycobacteriaceae
Betula.nana	10	ASV_73	0.0234804	Bacteria	Actinobacteriota	Thermoleophilia	Solirubrobacterales	Solirubrobacteraceae
Salix.pulchra	2	ASV_13	0.0732215	Bacteria	Acidobacteriota	Acidobacteriae	Acidobacteriales	Acidobacteriaceae(Subgroup1)
Salix.pulchra	3	ASV_7	0.0514853	Bacteria	Bacteroidota	Bacteroidia	Chitinophagales	Chitinophagaceae
Salix.pulchra	4	ASV_18	0.0507811	Bacteria	Planctomycetota	Planctomycetes	Isosphaerales	Isosphaeraceae
Salix.pulchra	5	ASV_40	0.0489724	Bacteria	Proteobacteria	Alphaproteobacteria	Acetobacterales	Acetobacteraceae
Salix.pulchra	6	ASV_2	0.0425004	Bacteria	Proteobacteria	Gammaproteobacteria	Burkholderiales	Burkholderiaceae
Salix.pulchra	7	ASV_9	0.0378223	Bacteria	Proteobacteria	Alphaproteobacteria	Rhizobiales	Beijerinckiaceae
Salix.pulchra	8	ASV_284	0.0270087	Bacteria	Planctomycetota	Planctomycetes	Gemmatales	Gemmataceae
Salix.pulchra	9	ASV_29	0.0260632	Bacteria	Actinobacteriota	Actinobacteria	Corynebacteriales	Mycobacteriaceae
Salix.pulchra	10	ASV_34	0.022465	Bacteria	Verrucomicrobiota	Verrucomicrobiae	Chthoniobacterales	Chthoniobacteraceae
Empetrum.nigrum	1	ASV_13	0.0891493	Bacteria	Acidobacteriota	Acidobacteriae	Acidobacteriales	Acidobacteriaceae(Subgroup1)
Empetrum.nigrum	2	ASV_40	0.0709923	Bacteria	Proteobacteria	Alphaproteobacteria	Acetobacterales	Acetobacteraceae
Empetrum.nigrum	3	ASV_1	0.0575869	Bacteria	Proteobacteria	Alphaproteobacteria	Rhizobiales	Xanthobacteraceae
Empetrum.nigrum	4	ASV_2	0.0528864	Bacteria	Proteobacteria	Gammaproteobacteria	Burkholderiales	Burkholderiaceae
Empetrum.nigrum	5	ASV_18	0.0508091	Bacteria	Planctomycetota	Planctomycetes	Isosphaerales	Isosphaeraceae
Empetrum.nigrum	6	ASV_9	0.0451756	Bacteria	Proteobacteria	Alphaproteobacteria	Rhizobiales	Beijerinckiaceae
Empetrum.nigrum	7	ASV_7	0.0402222	Bacteria	Bacteroidota	Bacteroidia	Chitinophagales	Chitinophagaceae
Empetrum.nigrum	8	ASV_284	0.0251198	Bacteria	Planctomycetota	Planctomycetes	Gemmatales	Gemmataceae
Empetrum.nigrum	9	ASV_35	0.0224766	Bacteria	Proteobacteria	Alphaproteobacteria	Sphingomonadales	Sphingomonadaceae
Empetrum.nigrum	10	ASV_29	0.0203333	Bacteria	Actinobacteriota	Actinobacteria	Corynebacteriales	Mycobacteriaceae
Salix.reticulata	1	ASV_7	0.0690342	Bacteria	Bacteroidota	Bacteroidia	Chitinophagales	Chitinophagaceae
Salix.reticulata	2	ASV_1	0.0674938	Bacteria	Proteobacteria	Alphaproteobacteria	Rhizobiales	Xanthobacteraceae
Salix.reticulata	3	ASV_284	0.0295627	Bacteria	Planctomycetota	Planctomycetes	Gemmatales	Gemmataceae
Salix.reticulata	4	ASV_40	0.0290864	Bacteria	Proteobacteria	Alphaproteobacteria	Acetobacterales	Acetobacteraceae
Salix.reticulata	5	ASV_34	0.0290358	Bacteria	Verrucomicrobiota	Verrucomicrobiae	Chthoniobacterales	Chthoniobacteraceae
Salix.reticulata	6	ASV_31	0.0281254	Bacteria	Proteobacteria	Gammaproteobacteria	Burkholderiales	Comamonadaceae
Salix.reticulata	7	ASV_456	0.0273933	Bacteria	Planctomycetota	Planctomycetes	Pirellulales	Pirellulaceae
Salix.reticulata	8	ASV_3	0.0264482	Bacteria	Proteobacteria	Alphaproteobacteria	Rhizobiales	Rhizobiaceae
Salix.reticulata	9	ASV_29	0.0263627	Bacteria	Actinobacteriota	Actinobacteria	Corynebacteriales	Mycobacteriaceae
Salix.reticulata	10	ASV_18	0.0248265	Bacteria	Planctomycetota	Planctomycetes	Isosphaerales	Isosphaeraceae
Eriophorum.vaginatum	1	ASV_1	0.0714994	Bacteria	Proteobacteria	Alphaproteobacteria	Rhizobiales	Xanthobacteraceae
Eriophorum.vaginatum	2	ASV_13	0.0704413	Bacteria	Acidobacteriota	Acidobacteriae	Acidobacteriales	Acidobacteriaceae(Subgroup1)
Eriophorum.vaginatum	3	ASV_18	0.0562008	Bacteria	Planctomycetota	Planctomycetes	Isosphaerales	Isosphaeraceae
Eriophorum.vaginatum	4	ASV_9	0.055015	Bacteria	Proteobacteria	Alphaproteobacteria	Rhizobiales	Beijerinckiaceae
Eriophorum.vaginatum	5	ASV_40	0.0414823	Bacteria	Proteobacteria	Alphaproteobacteria	Acetobacterales	Acetobacteraceae
Eriophorum.vaginatum	6	ASV_7	0.0387763	Bacteria	Bacteroidota	Bacteroidia	Chitinophagales	Chitinophagaceae
Eriophorum.vaginatum	7	ASV_73	0.0350057	Bacteria	Actinobacteriota	Thermoleophilia	Solirubrobacterales	Solirubrobacteraceae
Eriophorum.vaginatum	8	ASV_34	0.0276843	Bacteria	Verrucomicrobiota	Verrucomicrobiae	Chthoniobacterales	Chthoniobacteraceae
Eriophorum.vaginatum	9	ASV_284	0.0257533	Bacteria	Planctomycetota	Planctomycetes	Gemmatales	Gemmataceae
Eriophorum.vaginatum	10	ASV_456	0.0167335	Bacteria	Planctomycetota	Planctomycetes	Pirellulales	Pirellulaceae
Vacinium.ugliginosum	1	ASV_13	0.0848376	Bacteria	Acidobacteriota	Acidobacteriae	Acidobacteriales	Acidobacteriaceae(Subgroup1)
Vacinium.ugliginosum	2	ASV_1	0.0667794	Bacteria	Proteobacteria	Alphaproteobacteria	Rhizobiales	Xanthobacteraceae
Vacinium.ugliginosum	3	ASV_40	0.0601946	Bacteria	Proteobacteria	Alphaproteobacteria	Acetobacterales	Acetobacteraceae
Vacinium.ugliginosum	4	ASV_18	0.0518755	Bacteria	Planctomycetota	Planctomycetes	Isosphaerales	Isosphaeraceae
Vacinium.ugliginosum	5	ASV_9	0.0506093	Bacteria	Proteobacteria	Alphaproteobacteria	Rhizobiales	Beijerinckiaceae
Vacinium.ugliginosum	6	ASV_2	0.0450674	Bacteria	Proteobacteria	Gammaproteobacteria	Burkholderiales	Burkholderiaceae
Vacinium.ugliginosum	7	ASV_7	0.0413076	Bacteria	Bacteroidota	Bacteroidia	Chitinophagales	Chitinophagaceae
Vacinium.ugliginosum	8	ASV_284	0.0240578	Bacteria	Planctomycetota	Planctomycetes	Gemmatales	Gemmataceae
Vacinium.ugliginosum	9	ASV_73	0.0225496	Bacteria	Actinobacteriota	Thermoleophilia	Solirubrobacterales	Solirubrobacteraceae
Vacinium.ugliginosum	10	ASV_29	0.0212866	Bacteria	Actinobacteriota	Actinobacteria	Corynebacteriales	Mycobacteriaceae

### Sheet: Bac_by_host_plant (genus)
Host.plant	Taxa_rank	Taxa_ID	Abundance	Kingdom	Phylum	Class	Order	Family	Genus
Betula.nana	1	ASV_1	0.0515978	Bacteria	Proteobacteria	Alphaproteobacteria	Rhizobiales	Xanthobacteraceae	Bradyrhizobium
Betula.nana	2	ASV_9	0.0405202	Bacteria	Proteobacteria	Alphaproteobacteria	Rhizobiales	Beijerinckiaceae	Roseiarcus
Betula.nana	3	ASV_37	0.0398963	Bacteria	Acidobacteriota	Acidobacteriae	Acidobacteriales	Acidobacteriaceae (Subgroup 1)	Granulicella
Betula.nana	4	ASV_13	0.0384581	Bacteria	Acidobacteriota	Acidobacteriae	Acidobacteriales	Acidobacteriaceae (Subgroup 1)	Acidipila-Silvibacterium
Betula.nana	5	ASV_2	0.0339192	Bacteria	Proteobacteria	Gammaproteobacteria	Burkholderiales	Burkholderiaceae	Burkholderia-Caballeronia-Paraburkholderia
Betula.nana	6	ASV_29	0.0269552	Bacteria	Actinobacteriota	Actinobacteria	Corynebacteriales	Mycobacteriaceae	Mycobacterium
Betula.nana	7	ASV_18	0.0213736	Bacteria	Planctomycetota	Planctomycetes	Isosphaerales	Isosphaeraceae	Tundrisphaera
Betula.nana	8	ASV_25	0.018895	Bacteria	Planctomycetota	Planctomycetes	Isosphaerales	Isosphaeraceae	Aquisphaera
Betula.nana	9	ASV_7	0.018283	Bacteria	Bacteroidota	Bacteroidia	Chitinophagales	Chitinophagaceae	Puia
Betula.nana	10	ASV_21	0.0182352	Bacteria	Verrucomicrobiota	Verrucomicrobiae	Chthoniobacterales	Xiphinematobacteraceae	Candidatus Xiphinematobacter
Salix.pulchra	1	ASV_1	0.0547241	Bacteria	Proteobacteria	Alphaproteobacteria	Rhizobiales	Xanthobacteraceae	Bradyrhizobium
Salix.pulchra	2	ASV_2	0.0361236	Bacteria	Proteobacteria	Gammaproteobacteria	Burkholderiales	Burkholderiaceae	Burkholderia-Caballeronia-Paraburkholderia
Salix.pulchra	3	ASV_37	0.0361123	Bacteria	Acidobacteriota	Acidobacteriae	Acidobacteriales	Acidobacteriaceae (Subgroup 1)	Granulicella
Salix.pulchra	4	ASV_9	0.0330788	Bacteria	Proteobacteria	Alphaproteobacteria	Rhizobiales	Beijerinckiaceae	Roseiarcus
Salix.pulchra	5	ASV_13	0.0264387	Bacteria	Acidobacteriota	Acidobacteriae	Acidobacteriales	Acidobacteriaceae (Subgroup 1)	Acidipila-Silvibacterium
Salix.pulchra	6	ASV_29	0.0260547	Bacteria	Actinobacteriota	Actinobacteria	Corynebacteriales	Mycobacteriaceae	Mycobacterium
Salix.pulchra	7	ASV_18	0.0232461	Bacteria	Planctomycetota	Planctomycetes	Isosphaerales	Isosphaeraceae	Tundrisphaera
Salix.pulchra	8	ASV_7	0.0166283	Bacteria	Bacteroidota	Bacteroidia	Chitinophagales	Chitinophagaceae	Puia
Salix.pulchra	9	ASV_25	0.0163495	Bacteria	Planctomycetota	Planctomycetes	Isosphaerales	Isosphaeraceae	Aquisphaera
Salix.pulchra	10	ASV_127	0.0125782	Bacteria	Verrucomicrobiota	Verrucomicrobiae	Chthoniobacterales	Chthoniobacteraceae	Chthoniobacter
Empetrum.nigrum	1	ASV_1	0.0440079	Bacteria	Proteobacteria	Alphaproteobacteria	Rhizobiales	Xanthobacteraceae	Bradyrhizobium
Empetrum.nigrum	2	ASV_2	0.0430802	Bacteria	Proteobacteria	Gammaproteobacteria	Burkholderiales	Burkholderiaceae	Burkholderia-Caballeronia-Paraburkholderia
Empetrum.nigrum	3	ASV_37	0.0393533	Bacteria	Acidobacteriota	Acidobacteriae	Acidobacteriales	Acidobacteriaceae (Subgroup 1)	Granulicella
Empetrum.nigrum	4	ASV_9	0.0356751	Bacteria	Proteobacteria	Alphaproteobacteria	Rhizobiales	Beijerinckiaceae	Roseiarcus
Empetrum.nigrum	5	ASV_13	0.0334194	Bacteria	Acidobacteriota	Acidobacteriae	Acidobacteriales	Acidobacteriaceae (Subgroup 1)	Acidipila-Silvibacterium
Empetrum.nigrum	6	ASV_18	0.0234178	Bacteria	Planctomycetota	Planctomycetes	Isosphaerales	Isosphaeraceae	Tundrisphaera
Empetrum.nigrum	7	ASV_29	0.0203224	Bacteria	Actinobacteriota	Actinobacteria	Corynebacteriales	Mycobacteriaceae	Mycobacterium
Empetrum.nigrum	8	ASV_7	0.01818	Bacteria	Bacteroidota	Bacteroidia	Chitinophagales	Chitinophagaceae	Puia
Empetrum.nigrum	9	ASV_25	0.0169738	Bacteria	Planctomycetota	Planctomycetes	Isosphaerales	Isosphaeraceae	Aquisphaera
Empetrum.nigrum	10	ASV_21	0.0157986	Bacteria	Verrucomicrobiota	Verrucomicrobiae	Chthoniobacterales	Xiphinematobacteraceae	Candidatus Xiphinematobacter
Salix.reticulata	1	ASV_1	0.0417503	Bacteria	Proteobacteria	Alphaproteobacteria	Rhizobiales	Xanthobacteraceae	Bradyrhizobium
Salix.reticulata	2	ASV_29	0.0263345	Bacteria	Actinobacteriota	Actinobacteria	Corynebacteriales	Mycobacteriaceae	Mycobacterium
Salix.reticulata	3	ASV_49	0.0225414	Bacteria	Bacteroidota	Bacteroidia	Chitinophagales	Chitinophagaceae	Ferruginibacter
Salix.reticulata	4	ASV_127	0.0182562	Bacteria	Verrucomicrobiota	Verrucomicrobiae	Chthoniobacterales	Chthoniobacteraceae	Chthoniobacter
Salix.reticulata	5	ASV_2	0.0180224	Bacteria	Proteobacteria	Gammaproteobacteria	Burkholderiales	Burkholderiaceae	Burkholderia-Caballeronia-Paraburkholderia
Salix.reticulata	6	ASV_50	0.0171648	Bacteria	Actinobacteriota	Actinobacteria	Micrococcales	Intrasporangiaceae	Oryzihumus
Salix.reticulata	7	ASV_3	0.014585	Bacteria	Proteobacteria	Alphaproteobacteria	Rhizobiales	Rhizobiaceae	Allorhizobium-Neorhizobium-Pararhizobium-Rhizobium
Salix.reticulata	8	ASV_9	0.013817	Bacteria	Proteobacteria	Alphaproteobacteria	Rhizobiales	Beijerinckiaceae	Roseiarcus
Salix.reticulata	9	ASV_8	0.0134403	Bacteria	Proteobacteria	Gammaproteobacteria	Pseudomonadales	Pseudomonadaceae	Pseudomonas
Salix.reticulata	10	ASV_324	0.0115592	Bacteria	Planctomycetota	Planctomycetes	Pirellulales	Pirellulaceae	Pir4 lineage
Eriophorum.vaginatum	1	ASV_1	0.0461234	Bacteria	Proteobacteria	Alphaproteobacteria	Rhizobiales	Xanthobacteraceae	Bradyrhizobium
Eriophorum.vaginatum	2	ASV_9	0.042237	Bacteria	Proteobacteria	Alphaproteobacteria	Rhizobiales	Beijerinckiaceae	Roseiarcus
Eriophorum.vaginatum	3	ASV_13	0.0362526	Bacteria	Acidobacteriota	Acidobacteriae	Acidobacteriales	Acidobacteriaceae (Subgroup 1)	Acidipila-Silvibacterium
Eriophorum.vaginatum	4	ASV_18	0.0228946	Bacteria	Planctomycetota	Planctomycetes	Isosphaerales	Isosphaeraceae	Tundrisphaera
Eriophorum.vaginatum	5	ASV_25	0.0206333	Bacteria	Planctomycetota	Planctomycetes	Isosphaerales	Isosphaeraceae	Aquisphaera
Eriophorum.vaginatum	6	ASV_37	0.020152	Bacteria	Acidobacteriota	Acidobacteriae	Acidobacteriales	Acidobacteriaceae (Subgroup 1)	Granulicella
Eriophorum.vaginatum	7	ASV_183	0.0201338	Bacteria	Actinobacteriota	Thermoleophilia	Solirubrobacterales	Solirubrobacteraceae	Conexibacter
Eriophorum.vaginatum	8	ASV_7	0.0172266	Bacteria	Bacteroidota	Bacteroidia	Chitinophagales	Chitinophagaceae	Puia
Eriophorum.vaginatum	9	ASV_119	0.0164645	Bacteria	Actinobacteriota	Actinobacteria	Frankiales	Acidothermaceae	Acidothermus
Eriophorum.vaginatum	10	ASV_34	0.0143239	Bacteria	Verrucomicrobiota	Verrucomicrobiae	Chthoniobacterales	Chthoniobacteraceae	Candidatus Udaeobacter
Vacinium.ugliginosum	1	ASV_1	0.0488516	Bacteria	Proteobacteria	Alphaproteobacteria	Rhizobiales	Xanthobacteraceae	Bradyrhizobium
Vacinium.ugliginosum	2	ASV_9	0.0440933	Bacteria	Proteobacteria	Alphaproteobacteria	Rhizobiales	Beijerinckiaceae	Roseiarcus
Vacinium.ugliginosum	3	ASV_13	0.0381994	Bacteria	Acidobacteriota	Acidobacteriae	Acidobacteriales	Acidobacteriaceae (Subgroup 1)	Acidipila-Silvibacterium
Vacinium.ugliginosum	4	ASV_37	0.035862	Bacteria	Acidobacteriota	Acidobacteriae	Acidobacteriales	Acidobacteriaceae (Subgroup 1)	Granulicella
Vacinium.ugliginosum	5	ASV_2	0.0302177	Bacteria	Proteobacteria	Gammaproteobacteria	Burkholderiales	Burkholderiaceae	Burkholderia-Caballeronia-Paraburkholderia
Vacinium.ugliginosum	6	ASV_29	0.0212687	Bacteria	Actinobacteriota	Actinobacteria	Corynebacteriales	Mycobacteriaceae	Mycobacterium
Vacinium.ugliginosum	7	ASV_25	0.0209309	Bacteria	Planctomycetota	Planctomycetes	Isosphaerales	Isosphaeraceae	Aquisphaera
Vacinium.ugliginosum	8	ASV_18	0.0197278	Bacteria	Planctomycetota	Planctomycetes	Isosphaerales	Isosphaeraceae	Tundrisphaera
Vacinium.ugliginosum	9	ASV_7	0.0165007	Bacteria	Bacteroidota	Bacteroidia	Chitinophagales	Chitinophagaceae	Puia
Vacinium.ugliginosum	10	ASV_21	0.0149703	Bacteria	Verrucomicrobiota	Verrucomicrobiae	Chthoniobacterales	Xiphinematobacteraceae	Candidatus Xiphinematobacter

### Sheet: Fun_by_host_plant (family)
Host.plant	Tax_rank	Tax_ID	Abundance	Phylum	Class	Order	Family
Betula.nana	1	ASV_7	0.103947	Ascomycota	Leotiomycetes	Helotiales	Hyaloscyphaceae
Betula.nana	2	ASV_1	0.0894063	Mortierellomycota	Mortierellomycetes	Mortierellales	Mortierellaceae
Betula.nana	3	ASV_23	0.0575954	Basidiomycota	Agaricomycetes	Agaricales	Cortinariaceae
Betula.nana	4	ASV_63	0.0497665	Basidiomycota	Agaricomycetes	Sebacinales	Serendipitaceae
Betula.nana	5	ASV_4	0.0469875	Ascomycota	Eurotiomycetes	Chaetothyriales	Herpotrichiellaceae
Betula.nana	6	ASV_12	0.0448797	Ascomycota	Leotiomycetes	Helotiales	Leotiaceae
Betula.nana	7	ASV_24	0.0411584	Basidiomycota	Agaricomycetes	Agaricales	Tricholomataceae
Betula.nana	8	ASV_55	0.0384763	Basidiomycota	Agaricomycetes	Russulales	Russulaceae
Betula.nana	9	ASV_112	0.0378521	Ascomycota	Leotiomycetes	Helotiales	Helotiales_fam_Incertae_sedis
Betula.nana	10	ASV_8	0.0328617	Ascomycota	Leotiomycetes	Helotiales	Helotiaceae
Empetrum.nigrum	1	ASV_63	0.0872988	Basidiomycota	Agaricomycetes	Sebacinales	Serendipitaceae
Empetrum.nigrum	2	ASV_1	0.0861891	Mortierellomycota	Mortierellomycetes	Mortierellales	Mortierellaceae
Empetrum.nigrum	3	ASV_98	0.0783223	Ascomycota	Dothideomycetes	Venturiales	Venturiaceae
Empetrum.nigrum	4	ASV_7	0.0762651	Ascomycota	Leotiomycetes	Helotiales	Hyaloscyphaceae
Empetrum.nigrum	5	ASV_4	0.0622216	Ascomycota	Eurotiomycetes	Chaetothyriales	Herpotrichiellaceae
Empetrum.nigrum	6	ASV_24	0.0392189	Basidiomycota	Agaricomycetes	Agaricales	Tricholomataceae
Empetrum.nigrum	7	ASV_12	0.0355217	Ascomycota	Leotiomycetes	Helotiales	Leotiaceae
Empetrum.nigrum	8	ASV_71	0.0337853	Ascomycota	Dothideomycetes	Venturiales	Sympoventuriaceae
Empetrum.nigrum	9	ASV_16	0.0335983	Basidiomycota	Agaricomycetes	Agaricales	Clavariaceae
Empetrum.nigrum	10	ASV_8	0.0200362	Ascomycota	Leotiomycetes	Helotiales	Helotiaceae
Eriophorum.vaginatum	1	ASV_4	0.119976	Ascomycota	Eurotiomycetes	Chaetothyriales	Herpotrichiellaceae
Eriophorum.vaginatum	2	ASV_7	0.0994801	Ascomycota	Leotiomycetes	Helotiales	Hyaloscyphaceae
Eriophorum.vaginatum	3	ASV_8	0.0828288	Ascomycota	Leotiomycetes	Helotiales	Helotiaceae
Eriophorum.vaginatum	4	ASV_63	0.0645973	Basidiomycota	Agaricomycetes	Sebacinales	Serendipitaceae
Eriophorum.vaginatum	5	ASV_12	0.0599981	Ascomycota	Leotiomycetes	Helotiales	Leotiaceae
Eriophorum.vaginatum	6	ASV_1	0.0550491	Mortierellomycota	Mortierellomycetes	Mortierellales	Mortierellaceae
Eriophorum.vaginatum	7	ASV_15	0.0530299	Basidiomycota	Agaricomycetes	Thelephorales	Thelephoraceae
Eriophorum.vaginatum	8	ASV_16	0.032529	Basidiomycota	Agaricomycetes	Agaricales	Clavariaceae
Eriophorum.vaginatum	9	ASV_55	0.032289	Basidiomycota	Agaricomycetes	Russulales	Russulaceae
Eriophorum.vaginatum	10	ASV_29	0.0250906	Ascomycota	Eurotiomycetes	Sclerococcales	Sclerococcaceae
Salix.pulchra	1	ASV_7	0.100762	Ascomycota	Leotiomycetes	Helotiales	Hyaloscyphaceae
Salix.pulchra	2	ASV_4	0.0697871	Ascomycota	Eurotiomycetes	Chaetothyriales	Herpotrichiellaceae
Salix.pulchra	3	ASV_1	0.0650434	Mortierellomycota	Mortierellomycetes	Mortierellales	Mortierellaceae
Salix.pulchra	4	ASV_15	0.0549019	Basidiomycota	Agaricomycetes	Thelephorales	Thelephoraceae
Salix.pulchra	5	ASV_23	0.0547954	Basidiomycota	Agaricomycetes	Agaricales	Cortinariaceae
Salix.pulchra	6	ASV_24	0.052757	Basidiomycota	Agaricomycetes	Agaricales	Tricholomataceae
Salix.pulchra	7	ASV_8	0.0499887	Ascomycota	Leotiomycetes	Helotiales	Helotiaceae
Salix.pulchra	8	ASV_63	0.0445075	Basidiomycota	Agaricomycetes	Sebacinales	Serendipitaceae
Salix.pulchra	9	ASV_12	0.032333	Ascomycota	Leotiomycetes	Helotiales	Leotiaceae
Salix.pulchra	10	ASV_11	0.0319797	Ascomycota	Eurotiomycetes	Eurotiales	Aspergillaceae
Salix.reticulata	1	ASV_7	0.117187	Ascomycota	Leotiomycetes	Helotiales	Hyaloscyphaceae
Salix.reticulata	2	ASV_15	0.0957137	Basidiomycota	Agaricomycetes	Thelephorales	Thelephoraceae
Salix.reticulata	3	ASV_1	0.0494089	Mortierellomycota	Mortierellomycetes	Mortierellales	Mortierellaceae
Salix.reticulata	4	ASV_4	0.0320921	Ascomycota	Eurotiomycetes	Chaetothyriales	Herpotrichiellaceae
Salix.reticulata	5	ASV_112	0.0314787	Ascomycota	Leotiomycetes	Helotiales	Helotiales_fam_Incertae_sedis
Salix.reticulata	6	ASV_8	0.0310676	Ascomycota	Leotiomycetes	Helotiales	Helotiaceae
Salix.reticulata	7	ASV_11	0.0310582	Ascomycota	Eurotiomycetes	Eurotiales	Aspergillaceae
Salix.reticulata	8	ASV_6	0.0297858	Ascomycota	Sordariomycetes	Xylariales	Bartaliniaceae
Salix.reticulata	9	ASV_23	0.0267232	Basidiomycota	Agaricomycetes	Agaricales	Cortinariaceae
Salix.reticulata	10	ASV_63	0.0254012	Basidiomycota	Agaricomycetes	Sebacinales	Serendipitaceae
Vacinium.ugliginosum	1	ASV_63	0.107558	Basidiomycota	Agaricomycetes	Sebacinales	Serendipitaceae
Vacinium.ugliginosum	2	ASV_7	0.101652	Ascomycota	Leotiomycetes	Helotiales	Hyaloscyphaceae
Vacinium.ugliginosum	3	ASV_4	0.0850116	Ascomycota	Eurotiomycetes	Chaetothyriales	Herpotrichiellaceae
Vacinium.ugliginosum	4	ASV_1	0.0728837	Mortierellomycota	Mortierellomycetes	Mortierellales	Mortierellaceae
Vacinium.ugliginosum	5	ASV_12	0.0716595	Ascomycota	Leotiomycetes	Helotiales	Leotiaceae
Vacinium.ugliginosum	6	ASV_16	0.0452467	Basidiomycota	Agaricomycetes	Agaricales	Clavariaceae
Vacinium.ugliginosum	7	ASV_8	0.043158	Ascomycota	Leotiomycetes	Helotiales	Helotiaceae
Vacinium.ugliginosum	8	ASV_23	0.0285246	Basidiomycota	Agaricomycetes	Agaricales	Cortinariaceae
Vacinium.ugliginosum	9	ASV_24	0.028102	Basidiomycota	Agaricomycetes	Agaricales	Tricholomataceae
Vacinium.ugliginosum	10	ASV_17	0.0279596	Ascomycota	Sordariomycetes	Hypocreales	Hypocreaceae

### Sheet: Fun_by_host_plant (genus)
Host.plant	Tax_rank	Tax_ID	Abundance	Phylum	Class	Order	Family	Genus
Betula.nana	1	ASV_1	0.0885958	Mortierellomycota	Mortierellomycetes	Mortierellales	Mortierellaceae	Mortierella
Betula.nana	2	ASV_23	0.0575361	Basidiomycota	Agaricomycetes	Agaricales	Cortinariaceae	Cortinarius
Betula.nana	3	ASV_12	0.0425821	Ascomycota	Leotiomycetes	Helotiales	Leotiaceae	Pezoloma
Betula.nana	4	ASV_24	0.0382169	Basidiomycota	Agaricomycetes	Agaricales	Tricholomataceae	Mycena
Betula.nana	5	ASV_55	0.0333912	Basidiomycota	Agaricomycetes	Russulales	Russulaceae	Russula
Betula.nana	6	ASV_68	0.0326965	Basidiomycota	Agaricomycetes	Sebacinales	Serendipitaceae	Serendipita
Betula.nana	7	ASV_11	0.0239706	Ascomycota	Eurotiomycetes	Eurotiales	Aspergillaceae	Penicillium
Betula.nana	8	ASV_37	0.0234667	Ascomycota	Leotiomycetes	Helotiales	Vibrisseaceae	Phialocephala
Betula.nana	9	ASV_117	0.0216141	Ascomycota	Sordariomycetes	Hypocreales	Bionectriaceae	Nectriopsis
Betula.nana	10	ASV_8	0.0210576	Ascomycota	Leotiomycetes	Helotiales	Helotiaceae	Meliniomyces
Empetrum.nigrum	1	ASV_1	0.0861863	Mortierellomycota	Mortierellomycetes	Mortierellales	Mortierellaceae	Mortierella
Empetrum.nigrum	2	ASV_98	0.0619521	Ascomycota	Dothideomycetes	Venturiales	Venturiaceae	Venturia
Empetrum.nigrum	3	ASV_68	0.0533449	Basidiomycota	Agaricomycetes	Sebacinales	Serendipitaceae	Serendipita
Empetrum.nigrum	4	ASV_24	0.0359237	Basidiomycota	Agaricomycetes	Agaricales	Tricholomataceae	Mycena
Empetrum.nigrum	5	ASV_12	0.0324153	Ascomycota	Leotiomycetes	Helotiales	Leotiaceae	Pezoloma
Empetrum.nigrum	6	ASV_71	0.0236362	Ascomycota	Dothideomycetes	Venturiales	Sympoventuriaceae	Troposporella
Empetrum.nigrum	7	ASV_16	0.0216975	Basidiomycota	Agaricomycetes	Agaricales	Clavariaceae	Clavaria
Empetrum.nigrum	8	ASV_7	0.0185282	Ascomycota	Leotiomycetes	Helotiales	Hyaloscyphaceae	Lachnellula
Empetrum.nigrum	9	ASV_212	0.0183374	Ascomycota	Eurotiomycetes	Chaetothyriales	Herpotrichiellaceae	Cladophialophora
Empetrum.nigrum	10	ASV_326	0.016673	Basidiomycota	Agaricomycetes	Russulales	Lachnocladiaceae	Vararia
Eriophorum.vaginatum	1	ASV_1	0.0550465	Mortierellomycota	Mortierellomycetes	Mortierellales	Mortierellaceae	Mortierella
Eriophorum.vaginatum	2	ASV_12	0.0539817	Ascomycota	Leotiomycetes	Helotiales	Leotiaceae	Pezoloma
Eriophorum.vaginatum	3	ASV_8	0.0520825	Ascomycota	Leotiomycetes	Helotiales	Helotiaceae	Meliniomyces
Eriophorum.vaginatum	4	ASV_68	0.035248	Basidiomycota	Agaricomycetes	Sebacinales	Serendipitaceae	Serendipita
Eriophorum.vaginatum	5	ASV_33	0.0313256	Basidiomycota	Agaricomycetes	Thelephorales	Thelephoraceae	Tomentella
Eriophorum.vaginatum	6	ASV_16	0.0287035	Basidiomycota	Agaricomycetes	Agaricales	Clavariaceae	Clavaria
Eriophorum.vaginatum	7	ASV_55	0.0286954	Basidiomycota	Agaricomycetes	Russulales	Russulaceae	Russula
Eriophorum.vaginatum	8	ASV_29	0.0250906	Ascomycota	Eurotiomycetes	Sclerococcales	Sclerococcaceae	Sclerococcum
Eriophorum.vaginatum	9	ASV_101	0.0218994	Ascomycota	Leotiomycetes	Helotiales	Hyaloscyphaceae	Hyaloscypha
Eriophorum.vaginatum	10	ASV_7	0.02179	Ascomycota	Leotiomycetes	Helotiales	Hyaloscyphaceae	Lachnellula
Salix.pulchra	1	ASV_1	0.0649454	Mortierellomycota	Mortierellomycetes	Mortierellales	Mortierellaceae	Mortierella
Salix.pulchra	2	ASV_23	0.0547146	Basidiomycota	Agaricomycetes	Agaricales	Cortinariaceae	Cortinarius
Salix.pulchra	3	ASV_24	0.0489155	Basidiomycota	Agaricomycetes	Agaricales	Tricholomataceae	Mycena
Salix.pulchra	4	ASV_33	0.0365704	Basidiomycota	Agaricomycetes	Thelephorales	Thelephoraceae	Tomentella
Salix.pulchra	5	ASV_68	0.0344214	Basidiomycota	Agaricomycetes	Sebacinales	Serendipitaceae	Serendipita
Salix.pulchra	6	ASV_8	0.0328588	Ascomycota	Leotiomycetes	Helotiales	Helotiaceae	Meliniomyces
Salix.pulchra	7	ASV_11	0.0319792	Ascomycota	Eurotiomycetes	Eurotiales	Aspergillaceae	Penicillium
Salix.pulchra	8	ASV_12	0.030443	Ascomycota	Leotiomycetes	Helotiales	Leotiaceae	Pezoloma
Salix.pulchra	9	ASV_7	0.0297307	Ascomycota	Leotiomycetes	Helotiales	Hyaloscyphaceae	Lachnellula
Salix.pulchra	10	ASV_37	0.0184821	Ascomycota	Leotiomycetes	Helotiales	Vibrisseaceae	Phialocephala
Salix.reticulata	1	ASV_33	0.0697168	Basidiomycota	Agaricomycetes	Thelephorales	Thelephoraceae	Tomentella
Salix.reticulata	2	ASV_7	0.0582785	Ascomycota	Leotiomycetes	Helotiales	Hyaloscyphaceae	Lachnellula
Salix.reticulata	3	ASV_1	0.049151	Mortierellomycota	Mortierellomycetes	Mortierellales	Mortierellaceae	Mortierella
Salix.reticulata	4	ASV_42	0.0331907	Ascomycota	Leotiomycetes	Helotiales	Hyaloscyphaceae	Pezizella
Salix.reticulata	5	ASV_11	0.0310523	Ascomycota	Eurotiomycetes	Eurotiales	Aspergillaceae	Penicillium
Salix.reticulata	6	ASV_23	0.0263455	Basidiomycota	Agaricomycetes	Agaricales	Cortinariaceae	Cortinarius
Salix.reticulata	7	ASV_68	0.0245029	Basidiomycota	Agaricomycetes	Sebacinales	Serendipitaceae	Serendipita
Salix.reticulata	8	ASV_2	0.0216982	Basidiomycota	Agaricomycetes	Agaricales	Inocybaceae	Inocybe
Salix.reticulata	9	ASV_471	0.0177512	Ascomycota	Leotiomycetes	Helotiales	Helotiaceae	Tetracladium
Salix.reticulata	10	ASV_172	0.0159338	Ascomycota	Dothideomycetes	Pleosporales	Sporormiaceae	Sporormiella
Vacinium.ugliginosum	1	ASV_1	0.0728662	Mortierellomycota	Mortierellomycetes	Mortierellales	Mortierellaceae	Mortierella
Vacinium.ugliginosum	2	ASV_12	0.0699891	Ascomycota	Leotiomycetes	Helotiales	Leotiaceae	Pezoloma
Vacinium.ugliginosum	3	ASV_68	0.0580772	Basidiomycota	Agaricomycetes	Sebacinales	Serendipitaceae	Serendipita
Vacinium.ugliginosum	4	ASV_8	0.0342651	Ascomycota	Leotiomycetes	Helotiales	Helotiaceae	Meliniomyces
Vacinium.ugliginosum	5	ASV_16	0.0318264	Basidiomycota	Agaricomycetes	Agaricales	Clavariaceae	Clavaria
Vacinium.ugliginosum	6	ASV_23	0.0284982	Basidiomycota	Agaricomycetes	Agaricales	Cortinariaceae	Cortinarius
Vacinium.ugliginosum	7	ASV_17	0.0278611	Ascomycota	Sordariomycetes	Hypocreales	Hypocreaceae	Trichoderma
Vacinium.ugliginosum	8	ASV_24	0.0268198	Basidiomycota	Agaricomycetes	Agaricales	Tricholomataceae	Mycena
Vacinium.ugliginosum	9	ASV_7	0.0197548	Ascomycota	Leotiomycetes	Helotiales	Hyaloscyphaceae	Lachnellula
Vacinium.ugliginosum	10	ASV_18	0.018034	Ascomycota	Leotiomycetes	Rhytismatales	Cudoniaceae	Cudonia
